# Functional Impact of Glycosylation and Splicing Variants of LRIG1 on EGFR Proteostasis in Cancer

**DOI:** 10.1101/2025.02.05.636756

**Authors:** Jumpei Kondo, Himari Nagao, Koki Oyama, Daisuke Sakon, Honoka Nakayama, Shinji Takamatsu, Eiji Miyoshi

## Abstract

LRIG1, a membrane glycoprotein, has emerged as a significant stem cell marker and negative regulator of receptor tyrosine kinases (RTKs), including EGFR. Glycosylation is a major post-translational modification, which plays a crucial role in protein function and stability. In cancer biology, abnormal glycosylation can serve as a biomarker and contribute to pathogenesis. We aimed to investigate the effects of glycosylation on LRIG1 functions. Through database analysis and experimental approaches, we focused on evolutionarily conserved glycosylation sites of LRIG1, particularly N74 in humans. We found that a mutation of the N74 glycosylation site (N74Q) enhances LRIG1’s binding to EGFR and promotes EGFR degradation. Furthermore, we identified a naturally occurring splice variant of LRIG1 lacking exon 2, which includes the N74 site, that shows similar enhanced EGFR binding and degradation. Analysis of TCGA data revealed that exon 2 skipping in LRIG1 occurs in various cancers, with higher levels correlating with poorer survival in breast and ovarian cancers. Our findings suggest that the absence of glycosylation at N74 enhances LRIG1-EGFR binding, providing an example of glycosylation negatively regulating protein-protein interaction. This mechanism, achieved through alternative splicing, provides insights into the importance of glycosylation deficiency in cancer biology.
