## Supplementary Table S1 for "Functional Impact of Glycosylation and Splicing Variants of LRIG1 on EGFR Proteostasis in Cancer"

### Sheet: Sheet1
Supplementary Table S1. Primer List
LRIG1 cloning primer set
	Fwd (EcoRI)	5'-TAAGAATTCCAGAGAGAACTTGGGGCGG-3'
	Rev (SalI)	5'-TTAGTCGACGCAGCCTCTCCTACCTCTCT-3'
pCI-neo-LRIG1 amplification primer set for Flag-tagging
	Fwd	5’-GATATCAGAGAGGTAGGAGAGGCTGC-3’
	Rev	5’-GTAGCTTTTTGGTGCCAACAG-3’
Flag-tag amplification primer set
	Fwd	5’-GCACCAAAAAGCTACCTCGAGGACTACAAGGAC-3’
	Rev	5’-ACCTCTCTGATATCCAGCGGGTTTAAACGGGC-3’
PCR-based mutagenesis primer sets
N74Q
	Fwd	5'-AGCCTACAGCTGAGTTACAACAAACTC-3'
	Rev	5'-ACTCAGCTGTAGGCTCCGCGTCCAGGA-3'
N150Q
	Fwd	5'-TTGAACCAGATCACGGAAGTGCGGAAC-3'
	Rev	5'-CGTGATCTGGTTCAAACTCAGATCTAA -3'
N246Q
	Fwd	5'-CGAAACCAGATCAGCAAACTGACAGAT-3'
	Rev	5'-GCTGATCTGGTTTCGCTGAAGCTTCAG-3'
N292Q
	Fwd	5'-CTCAGCCAGAATTCCATCGCTCGCATT-3'
	Rev	5'-GGAATTCTGGCTGAGGTGGAGCTGATG-3'
N318Q
	Fwd	5'-TTCAACCAACTGACACGGCTGGACGAG -3'
	Rev	5'-TGTCAGTTGGTTGAAGGACAGGACCAA-3'
N684Q
	Fwd	5'-TCAGCTCAAGCCACCCTGACTGTCCTA-3'
	Rev	5'-GGTGGCTTGAGCTGAAATAGAACCGGC-3'
