## Supplementary Table S2 for "Functional Impact of Glycosylation and Splicing Variants of LRIG1 on EGFR Proteostasis in Cancer"

### Sheet: Sheet1
Supplementary Table S2. Antibody list
antibody	company	host animal	dilution
LRIG1	Cell Signaling (#59027)	rabbit	1/5000
EGFR	Abcam (ab52894)	rabbit	1/5000
phospho-p44/42 MAPK	Cell Signaling (#9101)	rabbit	1/1000
Β-Actin (HRP conjugated)	Cell Signaling (#5125)	rabbit	1/5000
Ubiquitin	Cell Signaling (#43124)	rabbit	1/1000
EGFR (IP specific)
Flag
mouse IgG
anti-rabbit IgG (HRP conjugated)	Promega (W4011)	goat	1/10000
anti-mouse IgG (HRP conjugated)	Promega (W4021)	goat	1/10000
